# Evolutionary basis of intermale sexual behavior by multiple pheromone switches in *Drosophila*

**DOI:** 10.1101/2025.10.14.682417

**Authors:** Youcef Ouadah, Thomas H. Naragon, Hayley Smihula, Emily L. Behrman, Mohammed A. Khallaf, Yun Ding, David L. Stern, Joseph Parker, David J. Anderson

**Author notes:** Department of Biological Sciences, Dartmouth College; Hanover, NH, USA. Molecular Physiology of Somatic Sensation Laboratory, Max Delbrück Center for Molecular Medicine; Berlin, Germany and Department of Zoology and Entomology, Faculty of Science, Assiut University; Assiut, Egypt (Mohammed A. Khallaf). Stowers Institute for Medical Research and Howard Hughes Medical Institute; Kansas City, MO, USA.

## Abstract

We have identified a *Drosophila* species which exhibits spontaneous and robust intermale sexual behavior. *D. santomea* males distinguish conspecific sexes but court both vigorously and seldom attack. Elevated intermale courtship stems from at least three evolutionarily derived pheromonal changes. In males, the sexually monomorphic cuticular pheromone 7-tricosene promotes rather than inhibits courtship and the courtship-inhibiting olfactory pheromone cVA is reduced 84-92% compared to close relatives. The third switch is in *D. santomea* females, where cVA suppresses rather than promotes sexual receptivity. Female cVA aversion and male cVA reduction may have co-evolved to maintain efficient intraspecific mating but prevent hybridization with the sympatric sibling species D*. yakuba*. High intermale courtship and low cVA also co-occur and appear selectively derived in a distant monomorphic species *D. persimilis*, implying pheromonal and social behavioral convergence. Changes in pheromone valence and levels may therefore explain the recent evolutionary emergence of intermale sexual behavior in *Drosophila*.
