## Supplementary material for "Evolutionary basis of intermale sexual behavior by multiple pheromone switches in *Drosophila*": Table S1

### Sheet: Sheet1
Table S1. Key reagents and resources
Reagent	Source	Identifier	RRID or CAS
D. san BDPG4U-Gal4@2253 (mw)	This study
D. san 20E08-Gal4@2253 (mw)	This study
D. san Or67d-Gal4 (ie1-mCherry)	This study
D. san 71G01-Gal4DBD@2251 (mw)	This study
D. san dsx-p65AD (MHC-DsRed)	This study
D. san UAS-nlsTdT@2253 (mw)	10.1101/2025.05.06.652433
D. san UAS-GCaMP7s-2A-tdT@2283 (mw)	Hiroshi Shiozaki, David Stern
(introgressed 10 generations from D. yak)
D. san UAS-CsChrimson-tdT@2252 (mw)	Yun Ding, David Stern
D. san UAS-CsChrimson-tdT@2253 (mw)	Yun Ding, David Stern
D. san UAS-EGFP-Kir2.1@2174 (mw)	10.1016/j.cub.2019.02.019
pBPGUw	Addgene	17575	Addgene_17575
pBPZpGAL4DBDUw	Addgene	26233	Addgene_26233
pBPp65ADZpUw	Addgene	26234	Addgene_26234
pJAT32	Addgene	204297	Addgene_204297
Gateway LR Clonase II Enzyme mix	Thermo Fisher Scientific	11791020
NucleoBond Xtra Maxi EF	Takara Bio	740424
Cas9 with dual NLS	PNA Bio	CP01
anti-DsRed (rabbit)	Takara Bio	632496	AB_10013483
anti-Bruchpilot (mouse)	Developmental Studies Hybridoma Bank	nc82	AB_2314866
Goat anti-rabbit IgG (H+L) Alexa Fluor 568	Thermo Fisher Scientific	A-11011	AB_143157
Goat anti-mouse IgG (H+L) Alexa Fluor 633	Thermo Fisher Scientific	A-21050	AB_2535718
Normal Goat Serum	Jackson ImmunoResearch Labs	005-000-121	AB_2336990
Triton X-100	Millipore Sigma	X100	9036-19-5
Paraformaldehyde, 16% solution, EM grade	Electron Microscopy Sciences	15710	30525-89-4
VectaShield Antifade Mounting Medium	Vector Laboratories	H-1000	AB_2336789
all trans-Retinal	Millipore Sigma	R2500	116-31-4
Hydrocarbon Soluble Siliconizing Fluid	Thermo Fisher Scientific	TS-42800	474-02-4
Fluon (PTFE-30)	Tar Heel Ants		9002-84-0
(Z)-7-Tricosene (7-T)	Pherobank B.V.	12457	52078-57-6
(Z)-11-octadecenyl acetate (cVA)	Pherobank B.V.	10421	6186-98-7
Octadecane (C18)	Millipore Sigma	O652	593-45-3
Hexane	Millipore Sigma	139386	110-54-3
Acetone	Millipore Sigma	179124	67-64-1
Tropicana apple juice	Amazon	B007SNJDXM
Virgin noni juice	Amazon	B082S4Q6C7
Caramelized fig syrup	Amazon	B0DHY7K9RP
Marula (Sclerocarya birrea)	Waimea Botanical Garden (O'ahu, HI)
Pandanus (Pandanus furcatus)	Huntington Botanical Garden (San Marino, CA)
D. santomea genome assembly (Prin_Dsan_1.1)	NCBI RefSeq	GCF_016746245.2
Geneious Prime	Biomatters		SCR_010519
Caltech FlyTracker	10.1007/978-3-319-10605-2_50		SCR_027431
JAABA	10.1038/nmeth.2281		SCR_027430
Tempo	10.1016/j.cub.2019.02.019		SCR_027432
Fiji	GitHub		SCR_002285
MATLAB	MathWorks		SCR_001622
Jupyter Notebook	GitHub		SCR_018315
R	R Project for Statistical Computing		SCR_001905
RStudio	Posit PBC		SCR_000432
Illustrator 2025	Adobe		SCR_010279
