## Supplementary material for "Evolutionary basis of intermale sexual behavior by multiple pheromone switches in *Drosophila*": Table S3

### Sheet: Sheet1
Table S3. Transgenic strains used in each figure
Figure	Experiment type	Cross	Genetic background(s)	Experimental genotype	Control genotype(s)	Sex(es)	Housing	Chamber	Behavior Analysis
3F	Immunostaining	w+; +/+; Or67d-Gal4/Or67d-Gal4	146/STO-CAGO 1482	w-; +/+; Or67d-Gal4/UAS-GCaMP7s-2A-tdT@2283	–	male	group	–	–
		w-; +/+; UAS-GCaMP7s-2A-tdT@2283/UAS-GCaMP7s-2A-tdT@2283	D. yak origin, introgressed into 2041/w-[3.2] 10 generations
3G-J	Photoactivation	w+; +/+; Or67d-Gal4/Or67d-Gal4	146/STO-CAGO 1482	w+; +/+; Or67d-Gal4/UAS-CsChrimson-tdT@2252	– (sham PS control)	tester male vs.	single	small	manual
		w-; UAS-CsChrimson-tdT@2252/UAS-CsChrimson-tdT@2252	2041/w-[3.2]	(vs. D. san 14021-0271.00 male and female)		target male/female	group
3M	Photoactivation	w+; +/+; Or67d-Gal4/Or67d-Gal4	146/STO-CAGO 1482	w-; +/+; Or67d-Gal4/UAS-CsChrimson-tdT@2253	w+; +/+; Or67d-Gal4/UAS-nlsTdT@2253 -OR-	male vs. male	group	small	automated
		w-; +/+; UAS-CsChrimson-tdT@2253/UAS-CsChrimson-tdT@2253	2041/w-[3.2]	(vs. w-; +/+; Or67d-Gal4/UAS-CsChrimson-tdT@2253)	w+; +/+; BDPG4U-Gal4@2253/UAS-EGFP-Kir2.1@2174
S9B	Immunostaining	w+; +/+; Or67d-Gal4/Or67d-Gal4	146/STO-CAGO 1482	w-; +/+; Or67d-Gal4/UAS-GCaMP7s-2A-tdT@2283	–	male	group	–	–
		w-; +/+; UAS-GCaMP7s-2A-tdT@2283/UAS-GCaMP7s-2A-tdT@2283	D. yak origin, introgressed into 2041/w-[3.2] 10 generations
4A	Immunostaining	w-; +/+; 20E08-Gal4@2253/20E08-Gal4@2253	2041/w-[3.2]	w-; +/+; 20E08-Gal4@2253/UAS-GCaMP7s-2A-tdT@2283	–	male	group	–	–
		w-; +/+; UAS-GCaMP7s-2A-tdT@2283/UAS-GCaMP7s-2A-tdT@2283	D. yak origin, introgressed into 2041/w-[3.2] 10 generations
4C,D	Photoactivation	w-; +/+; 20E08-Gal4@2253/20E08-Gal4@2253	2041/w-[3.2]	w-; +/+; 20E08-Gal4@2253/UAS-CsChrimson-tdT@2252	w-; +/+; 20E08-Gal4@2253/20E08-Gal4@2253 -OR-	male	group	small	manual
		w-; UAS-CsChrimson-tdT@2252/UAS-CsChrimson-tdT@2252	2041/w-[3.2]	(solitary)	w-; UAS-CsChrimson-tdT@2252/UAS-CsChrimson-tdT@2252
4E	Immunostaining	w-; 71G01-Gal4DBD@2251/71G01-Gal4DBD@2251; dsx-p65AD/+	2041/w-[3.2] + 146/STO-CAGO 1482	w-; 71G01-Gal4DBD@2251/+; dsx-p65AD/UAS-GCaMP7s-2A-tdT@2283	–	male	group	–	–
		w-; +/+; UAS-GCaMP7s-2A-tdT@2283/UAS-GCaMP7s-2A-tdT@2283	D. yak origin, introgressed into 2041/w-[3.2] 10 generations
4F	Photoactivation	w-; 71G01-Gal4DBD@2251/71G01-Gal4DBD@2251; dsx-p65AD/+	2041/w-[3.2] + 146/STO-CAGO 1482	w-; 71G01-Gal4DBD@2251/+; dsx-p65AD/UAS-CsChrimson-tdT@2253	w-; 71G01-Gal4DBD@2251/+; +/UAS-CsChrimson-tdT@2253	male	group	small	automated
		w-; +/+; UAS-CsChrimson-tdT@2253/UAS-CsChrimson-tdT@2253	2041/w-[3.2]	(solitary)	(solitary)
4G-J	Photoactivation	w-; 71G01-Gal4DBD@2251/71G01-Gal4DBD@2251; dsx-p65AD/+	2041/w-[3.2] + 146/STO-CAGO 1482	w-; 71G01-Gal4DBD@2251/+; dsx-p65AD/UAS-CsChrimson-tdT@2253	w-; 71G01-Gal4DBD@2251/+; +/UAS-CsChrimson-tdT@2253	male vs. male	group	small	automated
		w-; +/+; UAS-CsChrimson-tdT@2253/UAS-CsChrimson-tdT@2253	2041/w-[3.2]	(vs. w-; 71G01-Gal4DBD@2251/+; dsx-p65AD/UAS-CsChrimson-tdT@2253)	(vs. w-; 71G01-Gal4DBD@2251/+; +/UAS-CsChrimson-tdT@2253)
S12B	Photoactivation	w-; +/+; 20E08-Gal4@2253/20E08-Gal4@2253	2041/w-[3.2]	w-; +/+; 20E08-Gal4@2253/UAS-CsChrimson-tdT@2252	w-; +/+; 20E08-Gal4@2253/20E08-Gal4@2253 -OR-	male	group	small	manual
		w-; UAS-CsChrimson-tdT@2252/UAS-CsChrimson-tdT@2252	2041/w-[3.2]	(solitary)	w-; UAS-CsChrimson-tdT@2252/UAS-CsChrimson-tdT@2252
S13B-D	Photoactivation	w-; 71G01-Gal4DBD@2251/71G01-Gal4DBD@2251; dsx-p65AD/+	2041/w-[3.2] + 146/STO-CAGO 1482	w-; 71G01-Gal4DBD@2251/+; dsx-p65AD/UAS-CsChrimson-tdT@2253	w-; 71G01-Gal4DBD@2251/+; +/UAS-CsChrimson-tdT@2253	male	group	small	automated
		w-; +/+; UAS-CsChrimson-tdT@2253/UAS-CsChrimson-tdT@2253	2041/w-[3.2]	(solitary)	(solitary)
S14B-E	Photoactivation	w-; 71G01-Gal4DBD@2251/71G01-Gal4DBD@2251; dsx-p65AD/+	2041/w-[3.2] + 146/STO-CAGO 1482	w-; 71G01-Gal4DBD@2251/+; dsx-p65AD/UAS-CsChrimson-tdT@2253	w-; 71G01-Gal4DBD@2251/+; +/UAS-CsChrimson-tdT@2253	male vs. male	group	small	automated
		w-; +/+; UAS-CsChrimson-tdT@2253/UAS-CsChrimson-tdT@2253	2041/w-[3.2]	(vs. w-; 71G01-Gal4DBD@2251/+; dsx-p65AD/UAS-CsChrimson-tdT@2253)	(vs. w-; 71G01-Gal4DBD@2251/+; +/UAS-CsChrimson-tdT@2253)
S15A,D	Photoactivation	w-; 71G01-Gal4DBD@2251/71G01-Gal4DBD@2251; dsx-p65AD/+	2041/w-[3.2] + 146/STO-CAGO 1482	w-; 71G01-Gal4DBD@2251/+; dsx-p65AD/UAS-CsChrimson-tdT@2253	w-; 71G01-Gal4DBD@2251/+; +/UAS-CsChrimson-tdT@2253	male vs. male	group	small	automated
		w-; +/+; UAS-CsChrimson-tdT@2253/UAS-CsChrimson-tdT@2253	2041/w-[3.2]	(vs. D. san 14021-0271.00 male)	(vs. D. san 14021-0271.00 male)
S15B	Photoactivation	w-; 71G01-Gal4DBD@2251/71G01-Gal4DBD@2251; dsx-p65AD/+	2041/w-[3.2] + 146/STO-CAGO 1482	w-; 71G01-Gal4DBD@2251/+; dsx-p65AD/UAS-CsChrimson-tdT@2253	w-; 71G01-Gal4DBD@2251/+; +/UAS-CsChrimson-tdT@2253	male vs. male	group	small	automated
(same)		w-; +/+; UAS-CsChrimson-tdT@2253/UAS-CsChrimson-tdT@2253	2041/w-[3.2]	(vs. w-; 71G01-Gal4DBD@2251/+; dsx-p65AD/UAS-CsChrimson-tdT@2253)	(vs. w-; 71G01-Gal4DBD@2251/+; +/UAS-CsChrimson-tdT@2253)
S15B	Photoactivation	w-; 71G01-Gal4DBD@2251/71G01-Gal4DBD@2251; dsx-p65AD/+	2041/w-[3.2] + 146/STO-CAGO 1482	w-; 71G01-Gal4DBD@2251/+; dsx-p65AD/UAS-CsChrimson-tdT@2253	w-; 71G01-Gal4DBD@2251/+; +/UAS-CsChrimson-tdT@2253	male vs. male	group	small	automated
(mixed)		w-; +/+; UAS-CsChrimson-tdT@2253/UAS-CsChrimson-tdT@2253	2041/w-[3.2]	(vs. D. san 14021-0271.00 male)	(vs. D. san 14021-0271.00 male)
S15C,E	Photoactivation	w-; 71G01-Gal4DBD@2251/71G01-Gal4DBD@2251; dsx-p65AD/+	2041/w-[3.2] + 146/STO-CAGO 1482	w-; 71G01-Gal4DBD@2251/+; dsx-p65AD/UAS-CsChrimson-tdT@2253	w-; 71G01-Gal4DBD@2251/+; +/UAS-CsChrimson-tdT@2253	male vs. male	group	small	manual
(same)		w-; +/+; UAS-CsChrimson-tdT@2253/UAS-CsChrimson-tdT@2253	2041/w-[3.2]	(vs. w-; 71G01-Gal4DBD@2251/+; dsx-p65AD/UAS-CsChrimson-tdT@2253)	(vs. w-; 71G01-Gal4DBD@2251/+; +/UAS-CsChrimson-tdT@2253)
S15C,E	Photoactivation	w-; 71G01-Gal4DBD@2251/71G01-Gal4DBD@2251; dsx-p65AD/+	2041/w-[3.2] + 146/STO-CAGO 1482	w-; 71G01-Gal4DBD@2251/+; dsx-p65AD/UAS-CsChrimson-tdT@2253	w-; 71G01-Gal4DBD@2251/+; +/UAS-CsChrimson-tdT@2253	male vs. male	group	small	manual
(mixed)		w-; +/+; UAS-CsChrimson-tdT@2253/UAS-CsChrimson-tdT@2253	2041/w-[3.2]	(vs. D. san 14021-0271.00 male)	(vs. D. san 14021-0271.00 male)
5G	Silencing	w+; +/+; Or67d-Gal4/Or67d-Gal4	146/STO-CAGO 1482	w+; +/+; Or67d-Gal4/UAS-EGFP-Kir2.1@2174	w+; +/+; Or67d-Gal4/UAS-nlsTdT@2253 -OR-	tester female vs.	group	large	manual
		w-; +/+ UAS-EGFP-Kir2.1@2174/UAS-EGFP-Kir2.1@2174	2041/w-[3.2]	(vs. D. san 14021-0271.00 male)	w+; +/+; BDPG4U-Gal4@2253/UAS-EGFP-Kir2.1@2174	courter male	single
6C	Silencing	w-; 71G01-Gal4DBD@2251/71G01-Gal4DBD@2251; dsx-p65AD/+	2041/w-[3.2] + 146/STO-CAGO 1482	w-; 71G01-Gal4DBD@2251/+; dsx-p65AD/UAS-EGFP-Kir2.1@2174	w-; 71G01-Gal4DBD@2251/+; +/UAS-EGFP-Kir2.1@2174	tester male vs.	single	small	automated
		w-; +/+ UAS-EGFP-Kir2.1@2174/UAS-EGFP-Kir2.1@2174	2041/w-[3.2]	(vs. D. san 14021-0271.00 female and male)	(vs. D. san 14021-0271.00 female and male)	target female/male	group
6E-I	Photoactivation	w-; 71G01-Gal4DBD@2251/71G01-Gal4DBD@2251; dsx-p65AD/+	2041/w-[3.2] + 146/STO-CAGO 1482	w-; 71G01-Gal4DBD@2251/+; dsx-p65AD/UAS-CsChrimson-tdT@2253	w-; 71G01-Gal4DBD@2251/+; +/UAS-CsChrimson-tdT@2253	tester male vs.	group	small	automated (courtship)
		w-; +/+; UAS-CsChrimson-tdT@2253/UAS-CsChrimson-tdT@2253	2041/w-[3.2]	(vs. D. san 14021-0271.00 female)	(vs. D. san 14021-0271.00 female)	target female	group		manual (lunge)
6J-N	Photoactivation	w-; 71G01-Gal4DBD@2251/71G01-Gal4DBD@2251; dsx-p65AD/+	2041/w-[3.2] + 146/STO-CAGO 1482	w-; 71G01-Gal4DBD@2251/+; dsx-p65AD/UAS-CsChrimson-tdT@2253	w-; 71G01-Gal4DBD@2251/+; +/UAS-CsChrimson-tdT@2253	tester male vs.	group	small	automated
		w-; +/+; UAS-CsChrimson-tdT@2253/UAS-CsChrimson-tdT@2253	2041/w-[3.2]	(vs. D. san 14021-0271.00 male)	(vs. D. san 14021-0271.00 male)	target male	group
S20C-E	Photoactivation	w-; 71G01-Gal4DBD@2251/71G01-Gal4DBD@2251; dsx-p65AD/+	2041/w-[3.2] + 146/STO-CAGO 1482	w-; 71G01-Gal4DBD@2251/+; dsx-p65AD/UAS-CsChrimson-tdT@2253	w-; 71G01-Gal4DBD@2251/+; +/UAS-CsChrimson-tdT@2253	male	group	small	manual
		w-; +/+; UAS-CsChrimson-tdT@2253/UAS-CsChrimson-tdT@2253	2041/w-[3.2]	(isolated)	(isolated)
S20F	Photoactivation	w-; 71G01-Gal4DBD@2251/71G01-Gal4DBD@2251; dsx-p65AD/+	2041/w-[3.2] + 146/STO-CAGO 1482	w-; 71G01-Gal4DBD@2251/+; dsx-p65AD/UAS-CsChrimson-tdT@2253	w-; 71G01-Gal4DBD@2251/+; +/UAS-CsChrimson-tdT@2253	tester male vs.	group	small	automated (courtship)
		w-; +/+; UAS-CsChrimson-tdT@2253/UAS-CsChrimson-tdT@2253	2041/w-[3.2]	(vs. D. san 14021-0271.00 female)	(vs. D. san 14021-0271.00 female)	target female	group		manual (lunge)
S20G	Photoactivation	w-; 71G01-Gal4DBD@2251/71G01-Gal4DBD@2251; dsx-p65AD/+	2041/w-[3.2] + 146/STO-CAGO 1482	w-; 71G01-Gal4DBD@2251/+; dsx-p65AD/UAS-CsChrimson-tdT@2253	w-; 71G01-Gal4DBD@2251/+; +/UAS-CsChrimson-tdT@2253	tester male vs.	group	small	automated
		w-; +/+; UAS-CsChrimson-tdT@2253/UAS-CsChrimson-tdT@2253	2041/w-[3.2]	(vs. D. san 14021-0271.00 male)	(vs. D. san 14021-0271.00 male)	target male	group
