## Supplementary material for "Evolutionary basis of intermale sexual behavior by multiple pheromone switches in *Drosophila*": Table S4

### Sheet: Sheet1
Table S4. Statistics related to each figure
Figure	Comparison	Sample size	Sample unit	Test	Correction	Adjusted p-value	Effect size (Cohen's d)
1C	D. mel vs.	36000 (68)	Frames (Flies)	Kolmogorov–Smirnov	Benjamini–Hochberg	~0	nd
	D. sim, D. san, D. yak	36000 (40-80)	Frames (Flies)
1D	D. san vs.	36000 (80)	Frames (Flies)	Kolmogorov–Smirnov	Benjamini–Hochberg	~0	nd
	D. yak, D. sim, D. mel	36000 (40-68)	Frames (Flies)
1L	Male first vs.	61	Flies	Mann-Whitney U (paired)	none	<0.000001	-0.551
	Female second	61	Flies
1M	Male first vs.	61	Flies	Mann-Whitney U (paired)	none	<0.000000001	1.41
	Female second	61	Flies
1N	Preference vs. median=0	8	Flies	Mann-Whitney U (one-sample)	none	0.039	nd
S2A	Linear regression	7	Species	F-test	none	<0.0001	nd
S2B	Linear regression	7	Species	F-test	none	0.011	nd
S2C	D. mel vs.	34	Fly pairs	Dunn's	Benjamini–Hochberg	<0.008	-1.97-(-1.38)
	all others	10-40	Fly pairs
S2D	D. san (00) vs.	40	Fly pairs	Dunn's	Benjamini–Hochberg	<0.0001	-1.28-(-1.04)
	all except D. san	10-34	Fly pairs
S2D	D. san (00) vs.	40	Fly pairs	Dunn's	Benjamini–Hochberg	0.003-0.154	-0.982-(-0.574)
	all D. san	18-26	Fly pairs
S3A	D. mel apple vs.	34	Fly pairs	Mann-Whitney U	Benjamini–Hochberg	<0.001	-0.832
	D. mel none	22	Fly pairs
S3A	D. sec apple vs.	22	Fly pairs	Mann-Whitney U	Benjamini–Hochberg	0.003	0.928
	D. sec morinda	11	Fly pairs
S5E	Female vs.	214	Clacks	Mann-Whitney U	none	0.307	0.144
	Male	143	Clacks
S5F	Female vs.	180	Clacks	Mann-Whitney U	none	<0.001	-0.418
	Male	125	Clacks
S5G	Female vs.	34	Clacks	Mann-Whitney U	none	0.167	0.314
	Male	18	Clacks
S5H	Female vs.	966	Pulses	Mann-Whitney U	none	<0.000000001	0.269
	Male	598	Pulses
S5I	Female vs.	839	Pulses	Mann-Whitney U	none	<0.000000001	-0.194
	Male	515	Pulses
S5EJ	Female vs.	127	Pulses	Mann-Whitney U	none	0.366	-0.047
	Male	83	Pulses
2B	Female light vs.	25	Fly pairs	Mann-Whitney U	Benjamini–Hochberg	0.113	-0.741
	Female dark	28	Fly pairs
2B	Male light vs.	14	Fly pairs	Mann-Whitney U	Benjamini–Hochberg	0.175	-0.841
	Male dark	14	Fly pairs
2B	Female light cop. rate vs.	25	Fly pairs	Binomial	none	0.004	nd
	Female dark cop. rate	28	Fly pairs
2C	Female CHC pos. vs.	20	Flies	Mann-Whitney U	Benjamini–Hochberg	<0.001	-1.59
	Female CHC neg.	23	Flies
2C	Male CHC pos. vs.	22	Flies	Mann-Whitney U	Benjamini–Hochberg	0.002	-1.01
	Male CHC neg.	20	Flies
2D	CHC neg. vs.	19	Flies	Dunn's	Benjamini–Hochberg	0.401	0.221
	CHC neg. + solvent	28	Flies
2D	CHC neg. vs.	19	Flies	Dunn's	Benjamini–Hochberg	0.042	0.692
	CHC neg. + 10% 7-T	28	Flies
2D	CHC neg. + solvent vs.	28	Flies	Dunn's	Benjamini–Hochberg	0.039	0.617
	CHC neg. + 10% 7-T	28	Flies
2D	CHC neg. + 10% 7-T vs.	28	Flies	Dunn's	Benjamini–Hochberg	<0.001	1.25
	CHC pos.	21	Flies
2E	D. mel + solvent vs.	12	Flies	Dunn's	Benjamini–Hochberg	0.004	0.920
	D. mel + 10% 7-T	21	Flies
2F	D. san vs.	51	Flies	Dunn's	Benjamini–Hochberg	>0.053	-0.591-(-0.287)
	D. yak, D. ere, D. sim, D. mel	33-57	Flies
2F	D. san vs.	51	Flies	Dunn's	Benjamini–Hochberg	<0.012	-0.716-(-0.544)
	D. bia, D. ser, D. ana, D. wil	12-32	Flies
S7B	D. san vs.	21	Flies	Kruskal-Wallis	none	0.992	nd
	D. san + solvent vs.	15	Flies
	D. san + 10% 7-T	14	Flies
S7C	D. ere + solvent vs.	23	Flies	Dunn's	Benjamini–Hochberg	<0.001	0.761
	D. ere + 10% 7-T	29	Flies
S7D	D. ana + solvent vs.	42	Flies	Dunn's	Benjamini–Hochberg	<0.001	0.727
	D. ana + 10% 7-T	45	Flies
3A	D. san vs.	6	Flies	Dunn's	Benjamini–Hochberg	<0.030	-9.29-(-2.05)
	all except D. mel	5-8	Flies
3A	D. san vs.	6	Flies	Dunn's	Benjamini–Hochberg	0.197	-2.15
	D. mel	6	Flies
3B	cVA 0 mg vs.	20	Flies	Dunn's	Benjamini–Hochberg	0.001	-1.12
	cVA 2 mg	23	Flies
3C	cVA 0 mg vs.	20	Flies	Dunn's	Benjamini–Hochberg	0.022	0.722
	cVA 2 mg	23	Flies
3D	cVA 0 mg vs.	20	Flies	Dunn's	Benjamini–Hochberg	0.048	0.865
	cVA 2 mg	23	Flies
3D	cVA 0 mg cop. rate vs.	20	Flies	Binomial	Benjamini–Hochberg	0.018	nd
	cVA 2 mg cop. rate	23	Flies
3E	Female vs.	11	Flies	Mann-Whitney U	Benjamini–Hochberg	0.361	0.130
	Male	9	Flies
3E	Female vs. median=0	11	Flies	Mann-Whitney U (one-sample)	Benjamini–Hochberg	0.035	nd
3E	Male vs. median=0	9	Flies	Mann-Whitney U (one-sample)	Benjamini–Hochberg	0.012	nd
3H	PS 120 mW/mm2 vs.	180 (6)	Frames (Flies)	Kolmogorov–Smirnov	none	~0	nd
	Sham	180 (11)	Frames (Flies)
3I	PS 260 mW/mm2 vs.	180 (9)	Frames (Flies)	Kolmogorov–Smirnov	none	~0	nd
	Sham	180 (9)	Frames (Flies)
3K	cVA 0 mg vs.	45	Fly pairs	Kruskal-Wallis	none	0.863	-0.154-0.068
	cVA 1 mg vs.	30	Fly pairs
	cVA 2 mg	29	Fly pairs
3L	10%. cVA vs.	15	Flies	Mann-Whitney U	none	0.184	-0.567
	Solvent	20	Flies
3M	Ord7d > CsChrimson vs.	27	Fly pairs	Kruskal-Wallis	none	0.480	-0.571-0.479
	BDP > CsChrimson vs.	23	Fly pairs
	Or67d > tdT	36	Fly pairs
S10B	D. san vs.	51	Flies	Dunn's	Benjamini–Hochberg	>0.220	-0.457-0.153
	D. yak, D. ere, D. sim, D. bia, D. ser	16-57	Flies
S10B	D. san vs.	51	Flies	Dunn's	Benjamini–Hochberg	<0.014	-0.788-(-0.720)
	D. ana, D. wil	12-17	Flies
S10C	Linear regression	8	Species	F-test	none	0.048	nd
S11A	D. mel - D. mel vs.	26	Flies	Mann-Whitney U	Benjamini–Hochberg	0.039	0.631
	D. mel - D. san	18	Flies
S11A	D. sim - D. sim vs.	15	Flies	Mann-Whitney U	Benjamini–Hochberg	0.001	1.00
	D. sim - D. san	35	Flies
S11A	D. yak - D. yak vs.	53	Flies	Mann-Whitney U	Benjamini–Hochberg	<0.001	1.06
	D. yak - D. san	12	Flies
S11B	D. mel - D. mel vs.	26	Flies	Mann-Whitney U	Benjamini–Hochberg	<0.0001	-0.701
	D. mel - D. san	18	Flies
S11B	D. sim - D. sim vs.	15	Flies	Mann-Whitney U	Benjamini–Hochberg	0.104	-0.652
	D. sim - D. san	35	Flies
S11B	D. yak - D. yak vs.	53	Flies	Mann-Whitney U	Benjamini–Hochberg	0.007	-0.668
	D. yak - D. san	12	Flies
4D	20E08 > CsChrimson vs.	26	Flies	Mann-Whitney U	Benjamini–Hochberg	<0.00000001	1.46
	Control PS block 1	46	Flies
4D	20E08 > CsChrimson vs.	26	Flies	Mann-Whitney U	Benjamini–Hochberg	<0.000000001	1.30
	Control PS block 2	46	Flies
4F	P1dsx baseline vs.	47	Flies	Dunn's	Benjamini–Hochberg	0.487	0.301
	Control baseline	49	Flies
4F	Control PS	49	Flies	Dunn's	Benjamini–Hochberg	0.156	-0.165
	Control baseline	49	Flies
4F	P1dsx PS vs.	47	Flies	Dunn's	Benjamini–Hochberg	<0.000000001	1.69
	P1dsx baseline	47	Flies
4F	P1dsx PS vs.	47	Flies	Dunn's	Benjamini–Hochberg	<0.0000000001	1.91
	Control PS	49	Flies
4G	P1dsx baseline vs.	31	Pairs	Dunn's	Benjamini–Hochberg	0.646	0.088
	Control baseline	31	Pairs
4G	Control PS	31	Pairs	Dunn's	Benjamini–Hochberg	0.110	-0.648
	Control baseline	31	Pairs
4G	P1dsx PS vs.	31	Pairs	Dunn's	Benjamini–Hochberg	<0.0000001	2.20
	P1dsx baseline	31	Pairs
4G	P1dsx PS vs.	31	Pairs	Dunn's	Benjamini–Hochberg	<0.0000000001	2.39
	Control PS	31	Pairs
4I	P1dsx PS post. block 1 vs.	62	Flies	Mann-Whitney U	Benjamini–Hochberg	0.080	0.338
	Control PS post. block 1	62	Flies
4I	P1dsx PS post. block 2 vs.	62	Flies	Mann-Whitney U	Benjamini–Hochberg	<0.0001	0.586
	Control PS post. block 2	62	Flies
4I	P1dsx PS post. block 3 vs.	62	Flies	Mann-Whitney U	Benjamini–Hochberg	<0.000001	0.884
	Control PS post. block 3	62	Flies
4I	P1dsx PS post. block 4 vs.	62	Flies	Mann-Whitney U	Benjamini–Hochberg	~0	1.32
	Control PS post. block 4	62	Flies
4I	P1dsx PS post. block 5 vs.	62	Flies	Mann-Whitney U	Benjamini–Hochberg	~0	1.60
	Control PS post. block 5	62	Flies
4I	P1dsx PS post. block 6 vs.	62	Flies	Mann-Whitney U	Benjamini–Hochberg	~0	2.75
	Control PS post. block 6	62	Flies
4J	P1dsx PS block 1 vs.	62	Flies	Mann-Whitney U	Benjamini–Hochberg	0.017	0.452
	Control PS block 1	62	Flies
4J	P1dsx PS block 2 vs.	62	Flies	Mann-Whitney U	Benjamini–Hochberg	0.046	0.339
	Control PS block 2	62	Flies
4J	P1dsx PS block 3 vs.	62	Flies	Mann-Whitney U	Benjamini–Hochberg	<0.001	0.540
	Control PS block 3	62	Flies
4J	P1dsx PS block 4 vs.	62	Flies	Mann-Whitney U	Benjamini–Hochberg	<0.00001	0.456
	Control PS block 4	62	Flies
4J	P1dsx PS block 5 vs.	62	Flies	Mann-Whitney U	Benjamini–Hochberg	<0.000001	0.839
	Control PS block 5	62	Flies
4J	P1dsx PS block 6 vs.	62	Flies	Mann-Whitney U	Benjamini–Hochberg	<0.00000001	0.885
	Control PS block 6	62	Flies
S13D	P1dsx PS block 1 vs.	47	Flies	Mann-Whitney U	Benjamini–Hochberg	0.046	0.399
	Control PS block 1	49	Flies
S13D	P1dsx PS block 2 vs.	47	Flies	Mann-Whitney U	Benjamini–Hochberg	0.014	0.438
	Control PS block 2	49	Flies
S13D	P1dsx PS block 3 vs.	47	Flies	Mann-Whitney U	Benjamini–Hochberg	0.003	0.665
	Control PS block 3	49	Flies
S13D	P1dsx PS block 4 vs.	47	Flies	Mann-Whitney U	Benjamini–Hochberg	<0.000001	0.866
	Control PS block 4	49	Flies
S13D	P1dsx PS block 5 vs.	47	Flies	Mann-Whitney U	Benjamini–Hochberg	<0.0000000001	1.21
	Control PS block 5	49	Flies
S13D	P1dsx PS block 6 vs.	47	Flies	Mann-Whitney U	Benjamini–Hochberg	<0.0000000001	1.18
	Control PS block 6	49	Flies
S15A	P1dsx PS block 1 vs.	36	Flies	Mann-Whitney U	Benjamini–Hochberg	0.294	0.320
	Control PS block 1	36	Flies
S15A	P1dsx PS block 2 vs.	36	Flies	Mann-Whitney U	Benjamini–Hochberg	0.180	0.428
	Control PS block 2	36	Flies
S15A	P1dsx PS block 3 vs.	36	Flies	Mann-Whitney U	Benjamini–Hochberg	0.002	0.761
	Control PS block 3	36	Flies
S15A	P1dsx PS block 4 vs.	36	Flies	Mann-Whitney U	Benjamini–Hochberg	<0.000001	1.06
	Control PS block 4	36	Flies
S15A	P1dsx PS block 5 vs.	36	Flies	Mann-Whitney U	Benjamini–Hochberg	<0.0000000001	1.72
	Control PS block 5	36	Flies
S15A	P1dsx PS block 6 vs.	36	Flies	Mann-Whitney U	Benjamini–Hochberg	~0	1.79
	Control PS block 6	36	Flies
S15B	Same PS post. block 1 vs.	62	Flies	Mann-Whitney U	Benjamini–Hochberg	0.532	0.144
	Mixed PS post. block 1		Flies
S15B	Same PS post. block 2 vs.	62	Flies	Mann-Whitney U	Benjamini–Hochberg	0.061	0.418
	Mixed PS post. block 2		Flies
S15B	Same PS post. block 3 vs.	62	Flies	Mann-Whitney U	Benjamini–Hochberg	0.061	0.467
	Mixed PS post. block 3		Flies
S15B	Same PS post. block 4 vs.	62	Flies	Mann-Whitney U	Benjamini–Hochberg	0.003	0.716
	Mixed PS post. block 4		Flies
S15B	Same PS post. block 5 vs.	62	Flies	Mann-Whitney U	Benjamini–Hochberg	0.029	0.648
	Mixed PS post. block 5		Flies
S15B	Same PS post. block 6 vs.	62	Flies	Mann-Whitney U	Benjamini–Hochberg	<0.0001	0.998
	Mixed PS post. block 6		Flies
S15C	Same Court vs.	31	Flies	Mann-Whitney U (paired)	Benjamini–Hochberg	0.977	-0.054
	Same Attack	31	Flies
S15C	Mixed Court vs.	36	Flies	Mann-Whitney U (paired)	Benjamini–Hochberg	<0.001	0.810
	Mixed Attack	36	Flies
S15C	Same Court vs.	31	Flies	Mann-Whitney U	Benjamini–Hochberg	0.876	-0.063
	Mixed Court	36	Flies
S15C	Same Attack vs.	31	Flies	Mann-Whitney U	Benjamini–Hochberg	0.009	0.827
	Mixed Attack	36	Flies
S15E	Same vs. p=0.5	31	Pairs	Binomial	Benjamini–Hochberg	0.720	nd
S15E	Mixed vs. p=0.5	36	Pairs	Binomial	Benjamini–Hochberg	<0.001	nd
S15E	Same vs.	31	Pairs	Binomial	Benjamini–Hochberg	0.003	nd
	Mixed	36	Pairs
5D	cVA 0 mg vs.	20	Flies	Dunn's	Benjamini–Hochberg	0.508	0.152
	cVA 0.5 mg	11	Flies
5D	cVA 0 mg vs.	20	Flies	Dunn's	Benjamini–Hochberg	0.002	1.15
	cVA 1 mg	12	Flies
5D	cVA 0 mg vs.	20	Flies	Dunn's	Benjamini–Hochberg	0.012	0.901
	cVA 2 mg	12	Flies
5E	cVA 0 mg vs.	20	Flies	Dunn's	Benjamini–Hochberg	0.263	0.357
	cVA 0.5 mg	11	Flies
5E	cVA 0 mg vs.	20	Flies	Dunn's	Benjamini–Hochberg	0.001	1.50
	cVA 1 mg	12	Flies
5E	cVA 0 mg vs.	20	Flies	Dunn's	Benjamini–Hochberg	0.003	1.46
	cVA 2 mg	12	Flies
5F	cVA 0 mg vs.	20	Flies	Dunn's	Benjamini–Hochberg	0.496	0.381
	cVA 0.5 mg	11	Flies
5F	cVA 0 mg vs.	20	Flies	Dunn's	Benjamini–Hochberg	0.019	-1.15
	cVA 1 mg	12	Flies
5F	cVA 0 mg vs.	20	Flies	Dunn's	Benjamini–Hochberg	0.031	-0.846
	cVA 2 mg	12	Flies
5G	Or67d > Kir2.1 vs.	24	Flies	Kolmogorov–Smirnov	Benjamini–Hochberg	0.048	nd
	BDP > Kir2.1	24	Flies
5G	Or67d > Kir2.1 vs.	24	Flies	Kolmogorov–Smirnov	Benjamini–Hochberg	0.048	nd
	Or67d > tdT	24	Flies
5G	Or67d > Kir2.1 cop. rate vs.	24	Flies	Binomial	Benjamini–Hochberg	0.002	nd
	BDP > Kir2.1 cop. rate	24	Flies
5G	Or67d > Kir2.1 cop. rate vs.	24	Flies	Binomial	Benjamini–Hochberg	<0.001	nd
	Or67d > tdT cop. rate	24	Flies
5G	BDP > Kir2.1 cop. rate vs.	24	Flies	Binomial	Benjamini–Hochberg	0.669	nd
	Or67d > tdT cop. rate	24	Flies			(or 0.834)
S16I	D. mel male vs. median=0	8 (26)	Trials (Flies)	Mann-Whitney U (one-sample)	Benjamini–Hochberg	0.300	nd
S16I	D. san male vs. median=0	14 (44)	Trials (Flies)	Mann-Whitney U (one-sample)	Benjamini–Hochberg	0.036	nd
S16I	D. mel female vs. median=0	8 (32)	Trials (Flies)	Mann-Whitney U (one-sample)	Benjamini–Hochberg	0.036	nd
S16I	D. san female vs. median=0	10 (39)	Trials (Flies)	Mann-Whitney U (one-sample)	Benjamini–Hochberg	0.492	nd
S16I	D. mel male vs.	8 (26)	Trials (Flies)	Mann-Whitney U	Benjamini–Hochberg	0.036	-1.27
	D. san male	14 (44)	Trials (Flies)
S16I	D. mel female vs.	8 (32)	Trials (Flies)	Mann-Whitney U	Benjamini–Hochberg	0.018	-2.08
	D. san female	10 (39)	Trials (Flies)
6A	D. san attack vs.	40	Fly pairs	Mann-Whitney U (paired)	Benjamini–Hochberg	0.116	0.382
	D. san court	40	Fly pairs
6A	D. mel attack vs.	34	Fly pairs	Mann-Whitney U (paired)	Benjamini–Hochberg	0.048	-0.718
	D. mel court	34	Fly pairs
6A	D. san attack vs.	40	Fly pairs	Mann-Whitney U	Benjamini–Hochberg	0.262	0.101
	D. mel attack	34	Fly pairs
6A	D. san court vs.	40	Fly pairs	Mann-Whitney U	Benjamini–Hochberg	0.008	-0.850
	D. mel court	34	Fly pairs
6B	Attack > court vs. p=0.5	21	Fly pairs	Binomial	Benjamini–Hochberg	0.027	nd
6B	Court > attack vs. p=0.5	21	Fly pairs	Binomial	Benjamini–Hochberg	0.014	nd
6C	P1dsx vs. female vs.	13	Flies	Mann-Whitney U	Benjamini–Hochberg	0.041	-1.18
	Control vs. female	11
6C	P1dsx vs. male vs.	13	Flies	Mann-Whitney U	Benjamini–Hochberg	0.029	-1.03
	Control vs. male	11
6F	P1dsx vs.	25	Flies	Kolmogorov–Smirnov	none	~0	nd
	Control	20	Flies
6G	P1dsx vs.	25	Flies	nd	nd	nd	nd
	Control	20	Flies
6H	P1dsx vs.	25	Flies	Mann-Whitney U	none	0.003	0.703
	Control	20	Flies
6I	P1dsx vs.	25	Flies	Mann-Whitney U	none	<0.00001	-1.44
	Control	20	Flies
6K	P1dsx vs.	32	Flies	Kolmogorov–Smirnov	none	~0	nd
	Control	25	Flies
6L	P1dsx vs.	32	Flies	Kolmogorov–Smirnov	none	~0	nd
	Control	25	Flies
6M	P1dsx vs.	32	Flies	Mann-Whitney U	none	<0.000001	1.31
	Control	25	Flies
6N	P1dsx vs.	32	Flies	Mann-Whitney U	none	<0.00001	1.22
	Control	25	Flies
S19E	Total vs. median=0.25	9	Fly pairs	Mann-Whitney U (one-sample)	Benjamini–Hochberg	0.761	nd
S19E	Attack vs. median=0.25	9	Fly pairs	Mann-Whitney U (one-sample)	Benjamini–Hochberg	0.061	nd
S19E	Courtship vs. median=0.25	9	Fly pairs	Mann-Whitney U (one-sample)	Benjamini–Hochberg	0.703	nd
S19F	All flies vs. median=0	9	Fly pairs	Mann-Whitney U (one-sample)	Benjamini–Hochberg	1.00	nd
S19F	Attackers vs. median=0	9	Fly pairs	Mann-Whitney U (one-sample)	Benjamini–Hochberg	0.146	nd
S19F	Courters vs. median=0	9	Fly pairs	Mann-Whitney U (one-sample)	Benjamini–Hochberg	1.00	nd
S20D	P1dsx PS vs.	64	Flies	Mann-Whitney U (paired)	none	~0	4.90
	P1dsx baseline	64	Flies
7H	D. per vs.	5	Flies	Dunn's	Benjamini–Hochberg	<0.014	-10.2-(-2.12)
	all except D. mel, D. san	5-8	Flies
7H	D. per vs.	5	Flies	Dunn's	Benjamini–Hochberg	0.079	-2.32
	D. mel	6	Flies
7H	D. per vs.	5	Flies	Dunn's	Benjamini–Hochberg	0.835	-2.08
	D. san	6	Flies
S21E	D. per attack vs.	29	Fly pairs	Mann-Whitney U (paired)	Benjamini–Hochberg	0.3248	0.474
	D. per court	29	Fly pairs
S21E	D. pse attack vs.	25	Fly pairs	Mann-Whitney U (paired)	Benjamini–Hochberg	0.831	0.179
	D. pse court	25	Fly pairs
S21E	D. per attack vs.	29	Fly pairs	Mann-Whitney U	Benjamini–Hochberg	0.975	0.216
	D. pse attack	25	Fly pairs
S21E	D. per court vs.	29	Fly pairs	Mann-Whitney U	Benjamini–Hochberg	0.325	-0.235
	D. pse court	25	Fly pairs
