## Supplementary material for "Evolutionary basis of intermale sexual behavior by multiple pheromone switches in *Drosophila*": Table S5

### Sheet: Dsan_CHC_diagnostic_ions
Table S5. D. santomea cuticular hydrocarbons assigned by GC-MS
Compound	Retention time start	Retention time end	Diagnostic ions
C18	11.433	11.5	254
methyl palmitate	12.192	12.258	74,87,270
C21	13.317	13.458	296
C22:1	13.992	14.058	308
cVA	14.067	14.142	250310
C22	14.15	14.217	310
C23:1n9	14.783	14.858	322
C23:1n7	14.858	14.92	322
C23:1n6	14.92	14.96	322
C23:1n5	14.96	15	322
C23	15.008	15.075	324
C24:1n7	15.75	15.833	336
C24:1n5	15.842	15.908	336
C24	15.917	16.017	338
2meC24	16.533	16.633	309337
C25:1n9	16.675	16.767	350
C25:1n7	16.783	16.85	350
C25	16.925	17.017	352
2meC25	17.6	17.675	323351
3meC25?	17.733	17.792	56337
C26:1_1	17.867	17.908	364
C26:1_2	17.917	17.967	364
C26	17.983	18.108	366
2meC26	18.633	18.817	337365380
C27:1n7	18.967	19.05	378
C27	19.133	19.217	380
2meC27	19.858	19.942	351379394
3meC27	19.983	20.075	337365
C28	20.275	20.375	394
2meC28	20.917	21.167	365393
C29:1n7	21.325	21.408	406
C29	21.467	21.575	408
7meC29	21.958	22.075	112309337
3meC29	22.367	22.467	365393
C30	22.667	22.783	422
ester_2	23.383	23.45	406
2meC30	23.458	23.525	393421
C31	23.867	23.992	436
C32:?	24.425	24.575
ester_4	24.617	24.717	448
ester_5	26.575	26.758	386404
CH503	27.017	27.242	386404446464
